# Biophysical properties of AKAP95 protein condensates regulate splicing and tumorigenesis

**DOI:** 10.1101/536839

**Authors:** Wei Li, Jing Hu, Bi Shi, Francesco Palomba, Michelle A. Digman, Enrico Gratton, Hao Jiang

**Affiliations:** Department of Biochemistry and Molecular Genetics, University of Alabama at Birmingham School of Medicine, Birmingham, AL, USA; Department of Biochemistry and Molecular Genetics, University of Virginia School of Medicine, Charlottesville, VA, USA; Laboratory of Fluorescence Dynamics, The Henry Samueli School of Engineering, University of California, Irvine, CA, USA

## Abstract

It remains unknown if biophysical or material properties of biomolecular condensates regulate cancer. Here we show that AKAP95, a nuclear protein that regulates transcription and RNA splicing, plays an important role in tumorigenesis by supporting cancer cell growth and suppressing oncogene-induced senescence. AKAP95 forms phase-separated and liquid-like condensates in vitro and in nucleus. Mutations of key residues to different amino acids perturb AKAP95 condensation in opposite directions. Importantly, the activity of AKAP95 in splice regulation is abolished by disruption of condensation, significantly impaired by hardening of condensates, and regained by substituting its condensation-mediating region with other condensation-mediating regions from irrelevant proteins. Moreover, the abilities of AKAP95 in regulating gene expression and supporting tumorigenesis require AKAP95 to form condensates with proper liquidity and dynamicity. These results link phase separation to tumorigenesis and uncover an important role of appropriate biophysical properties of protein condensates in gene regulation and cancer.
