## Supplementary material for "Biophysical properties of AKAP95 protein condensates regulate splicing and tumorigenesis": Supp Table 3

### Sheet: Sheet1
	Species	Protein	Region	Known Function
hnR	human	hnRNPA1	186-320	stress granule, RNA processing
Pub	yeast	Pub1	243-327	stress granule
Ls	yeast	Lsm4	91-187	P-body assembly
eIF	yeast	eIF4GII	13-97	stress granule
