## Supplementary material for "Biophysical properties of AKAP95 protein condensates regulate splicing and tumorigenesis": Supp Table 4

### Sheet: Sheet1
App.	Species	Gene	Forward primer (5’-3’)	Backward primer (5’-3’)
Genotyping	Mouse	AKAP95	GGCGTATCAGAGCTAGGCTGACC	TGGTCTTGGTGGCCTCCCATGAG;
				CCAACTGACCTTGGGCAAGAACAT
Expression	Human	ACTB	CCTTCAACACCCCAGCCATGTACG	GGCACAGTGTGGGTGACCCCGTC
	Human	GAPDH	CCTTCATTGACCTCAACTACATGG	TCGCTCCTGGAAGATGGTGATGGG
	Human	AKAP95	CACAATCACAACCGCAGGTTGGCTG	CTCAGGTGTCTCTTTCTTATCCTCAC
	Human	CCNA1	CTGGCTGGTGGAGGTTGGGGAAG	GGATATATCTCTTCATATTTCGAAGCC
	Human	CCNA2	GAGGATATTCACACATACCTTAGG	CTTCTCCTACTTCAACTAACCAGTC
	Human	CCNB1	CTTGAGGAAGAGCAAGCAGTCAGAC	GGAGACAGTCATGTACATGGTCTC
	Human	CCNB2	GATGTTGAACAGCACACTTTAGCC	CTTGGCCATGTGCTGCATGACTTCC
	Human	CCND1	GGAGGTCTTCCCGCTGGCCATGA	GGTCTCCTTCATCTTAGAGGCCA
	Human	CCNE1	CTTGAGCAACACCCTCTTCTGCAGC	CTTGTGTCGCCATATACCGGTCAAAG
	Human	CCNE2	CCTCCATTGAAGTGGTTAAGAAAGC	CTTAAAAGTCTTCAGCTTCACTGGAC
	Human	SMAD6	TACACTGAAACGGAGGCTAC	GTCGTAGAAGATGCTGACGG
	Human	MYC	GGCTCCTGGCAAAAGGTCA	AGTTGTGCTGATGTGTGGAGA
	Human	UPF1	ACACCAAGCTCTACCAGGAGG	ACAATGATGACGCCATACCTTG
	Human	BTZ	GTCGCTGGGAGCATGACAAG	GATCTCTTTGTGGAGGACTC
	Human	RAS	CTTCCTGTGTGTGTTTGCCATC	CAGCCAGGTCACACTTGTTC
	Mouse	Actb	CCTTCAACACCCCAGCCATGTACG	GGCACAGTGTGGGTGACCCCGTC
	Mouse	Gapdh	CATCTTCTTGTGCAGTGCCAG	GGCAACAATCTCCACTTTGCC
	Mouse	Akap95	TGTACCGACAACTCAGACTCG	GTAGGACTCGTATGGCTGGAA
	Mouse	Ccna2	CCACATGCTATGGATATGTCTATTG	CTGGTTGCCTCTTCATGTAACCCAC
	Mouse	Ccnb1	TGGTGAACTGTGGCCTCACA	ACATGGTGCCAACTGCATCTG
	Mouse	Ccne2	GGATGACATCTCGGAATGTG	CTGCCCTCCTTTTCTGTAGA
	Mouse	Plk1	GAAGGCAGGGGCCAACATCA	GTTGATGTAGGTCACCGCTG
	Mouse	Birc5	CGATGACAACCCGATAGAGG	CAATTGACTGACGGGTAGTC
	Mouse	Lig1	GTGTGGGAGGTGAAGTGTGC	CTGAATCTGACTCTGCTTCC
	Mouse	Parp1	CA CAGTGTCAAAGGTTTGGGA	GGTATTTGAGATTCACCTGAGC
	Mouse	Eme1	CCTTCTTCCTGGAGAAAGAC	CTGACGTTCTTGCTCAGAGA
	Mouse	Bub1b	CTGGCTAACTGTTCTTCTCC	CTGGCATTCAGAATCCGCAC
	Mouse	Cenpn	CCTTCCGGTGCCTTGTAAAG	CGGTTATAACTGGACCTGCA
Splicing	Human	CCNA2	GGCGGCTACGACTATTCTTTGG	CAGGAAGATCCTTAAGGGGTG
	Human	RPUSD3	ATCTCACAGTTCCAGTGAAG	GAAGGAGCCGATGTAGGTGG
	Human	PPM1K	CTTTGACTGCTTGCTTCGGA	CAGAGTTTCCAAGTTCTTCTCC
	Mouse	Aamdc	TGAACCGCTGTGGCTCAGAG	GGTTAAGGTAGAGCCTTGCA
	Mouse	Zfp518b	GGTCTAGACGCCTGTCCGTC	AGTGTGGCAAGTCTCTATGG
	Mouse	Numb	GGCAACCAAGATCCTGATCC	CCTCTGGGACATAAACGTCT
	Mouse	Ttc21b	AGCAAGCATACACAGATGCG	AAGATGCACGCGCCTTATCA
RNA format	Species	Target	Sequence 5’-3’
shRNA	Human	AKAP95 #1 (3'UTR)	ATTAGTTACTACCACTCAAAT
	Human	AKAP95 #2 (coding)	ACGTCTTAGCAGAGGTGATTA
	Human	CCNA2 #1	TTAGGGAAATGGAGGTTAAAT
	Human	CCNA2 #2	TGAAGTAGGAGAAGAATATAA
siRNA	Human	AKAP95 (3’UTR)	GAAAGGAGGCUGUAGAAUA
	Human	UPF1	AAGAUGCAGUUCCGCUCCAUU
	Human	BTZ	CCGGUGGAUUCUAGUACAA
